# Longer mandible or nose? Co-evolution of feeding organs in early elephantiforms

**DOI:** 10.1101/2023.08.15.553347

**Authors:** Chunxiao Li, Tao Deng, Yang Wang, Fajun Sun, Burt Wolff, Qigao Jiangzuo, Jiao Ma, Luda Xing, Jiao Fu, Ji Zhang, Shi-Qi Wang

**Affiliations:** University of Chinese Academy of Sciences, Beijing 100049, China; Key Laboratory of Vertebrate Evolution and Human Origins of the Chinese Academy of Sciences, Institute of Vertebrate Paleontology and Paleoanthropology, Chinese Academy of Sciences, Beijing, China; Department of Earth, Ocean and Atmospheric Science, Florida State University, Tallahassee, FL 32306-4520, USA; Environmental Science & Technology, University of Maryland, College Park, MD 20742, USA; School of Civil and Hydraulic Engineering, Huazhong University of Science and Technology, Wuhan 430074, China; National Center of Technology Innovation for Digital Construction, Wuhan 430074, China

## Abstract

The long-trunked elephantids underwent a significant evolutionary stage characterized by an exceptionally elongated mandible. The initial elongation and subsequent regression of the long mandible, along with its co-evolution with the trunk, present an intriguing issue that remains incompletely understood. Through comparative functional and eco-morphological investigations, as well as feeding preference analysis, we reconstructed the feeding behavior of major groups of longirostrine elephantiforms. In the *Platybelodon* clade, the rapid evolutionary changes observed in the narial region, strongly correlated with mandible and tusk characteristics, suggest a crucial evolutionary transition where feeding function shifted from the mandible to the trunk, allowing proboscideans to expand their niches to more open regions. This functional shift further resulted in elephantids relying solely on their trunks for feeding. Our research provides insights into how unique environmental pressures shape the extreme evolution of organs, particularly in large mammals that developed various peculiar adaptations during the late Cenozoic global cooling trends.
