## Supplemental Tables for "Longer mandible or nose? Co-evolution of feeding organs in early elephantiforms": Table S1.xlsx

### Sheet: age
Table S1. Age estimation of different faunas of the four region, dating after Sun 2014, Wang, 2021, Wang et al., 2022, and Qiu et al., 2013 .
	region	locality	beginning age (Ma)	ending age (Ma)	average age (Ma)	references
	Linxia Basin	Dalanggou (LX1)	19	18	18.5	Sun 2014, reinterpreted
	Linxia Basin	Shinanu (LX2)	17	15.2	16.1	Sun 2014, reinterpreted
	Linxia Basin	Zengjia (LX3)	14.5	14	14.25	Sun 2014, reinterpreted
	Linxia Basin	Laogou (LX4)	14	12.5	13.25	Sun 2014, reinterpreted
	Tongxin Region	Lower Miaoerling (TX1)	17.8	17	17.4	Wang 2021, reinterpreted
	Tongxin Region	Middle Miaoerling (TX2)	16.6	16	16.3	Wang 2021, reinterpreted
	Tongxin Region	Upper Miaoerling (TX3)	14.5	13.5	14	Wang 2021, reinterpreted
	Tongxin Region	Heijiagou (TX4)	13.4	12.7	13.05	estimated, based on Wang 2021*
	Junggar Basin	Top Suosuoquan (JG1)	18.8	18.4	18.6	Wang et al., 2022
	Junggar Basin	Halamagai (JG2)	16.9	15	15.95	Wang et al., 2022
	Junggar Basin	Kekemaideng (JG3)	14.5	14	14.25	Wang et al., 2022
	Junggar Basin	Dingshanyanchi I (JG4)	13	12.6	12.8	Wang et al., 2022
	Tunggur region	Tairum (TG1)	13.6	13.2	13.4	Qiu et al., 2013
	Tunggur region	Moergen (TG2)	13.2	12	12.6	Qiu et al., 2013
	Tunggur region	Tamuqin (TG3)	12	11.6	11.8	Qiu et al., 2013
	*Hejiagou is located at Zhongning county, the strata is correlated to the upper part of the Zhangenbao Formation, the same as that in Tongxin region.
