## Supplemental Tables for "Longer mandible or nose? Co-evolution of feeding organs in early elephantiforms": Table S2.xlsx

### Sheet: Sheet1
Table S2. Geometric and mesh parameters of the FE models.
	Models	element type	element number	volume (mm3)	scale factor (%)
	Choerolophodon, cranium	C3D4	306068	2.77632e+07	1
	Choerolophodon, mandible	C3D4	128982	6.56371e+06	1
	Choerolophodon, keratinous sheet	C3D4	27648	80054.1	1
	Platybelodon, cranium	C3D4	96734	1.5568e+07	84.23
	Platybelodon, mandible	C3D4	110010	6.5637e+06	84.23
	Platybelodon, mandibular tusk	C3D4	30416	1.25571e+06	84.23
	Gomphotherium, cranium	C3D4	42666	2.84413e+07	99.11
	Gomphotherium, mandible	C3D4	92780	6.56371e+06	99.11
	Gomphotherium, mandibular tusk	C3D4	18564	438421	99.11
	twig	C3D8R	106650	589049	―
