## Supplemental Tables for "Longer mandible or nose? Co-evolution of feeding organs in early elephantiforms": Table S3.xlsx

### Sheet: Sheet1
Table S3. Material properties in the FE models, after Drake et al., 2016, Huo et al., 2000, and Forest Products Laboratory • United States Department of Agriculture Forest Service
		Elasticity parameters
	Materials	Young's modulus (MPa)	Poisson's ratio
	bone	15000	0.28
	dentine (tusk)	29500	0.44
	horny integument (keratin)	2000	0.3
	wood (wet red pine) subscript: L: axial; R: radial; T, tangential	Erthotropic elastoplasticity parameters
	direct modulus (MPa)	EL	ER	ET
		9680	425.92	851.84
	shearing modulus (MPa)	GLR	GLT	GRT
		929.28	784.08	106.48
	Poisson's ratio	mLR	mLT	mRT
		0.347	0.315	0.408
	yield stress (MPa)	f0
		18.8
	yield ratio	RLL	RRR	RTT
		1	0.0957	0.0957
		RLT	RRT	RLR
		0.4422	0.4422	0.4422
