## Supplemental Tables for "Longer mandible or nose? Co-evolution of feeding organs in early elephantiforms": Table S4.xlsx

### Sheet: Sheet1
Table S4. Muscle forces estimation of FE models
		At, temporal fossa area (mm2)	AA, masseter attaching area (mm2)	force on each axial connector of the temporalis (N)	force on each axial connector of the masseter-complex (N)	external force (N)
	Choerolophodon	103333	49608.1	3099.98	1488.24	5000
	Platybelodon*	35435.5	51968.1	3099.98	1488.24	5000
	Gomphotherium*	89298.5	56203.2	3099.98	1488.24	5000
	*scaled to the same volume as Choerolophodon, and the uniform muscle forces estimated from Choerolophodon model were used, see the context
