## Supplementary material for "Longer mandible or nose? Co-evolution of feeding organs in early elephantiforms": Data: Data S2.xlsx

### Sheet: Dalanggou (LX1)
Dalanggou Fauna, Linxia Basin (LX1), ~19–18 Ma
No.	taxa	description
IVPP V23458	Gomphotherium inopinatum	l. M2
IVPP V20834	Gomphotherium inopinatum	lower tusk
IVPP V23460	Gomphotherium cf. angustidens	l. m3
IVPP V23485	Protanancus brevirostris	r. P3
IVPP V23483	Protanancus brevirostris	r. p4
IVPP V23481	Protanancus brevirostris	r. DP2
IVPP V31270	Protanancus brevirostris	r. DP3 DP4
IVPP V23484	Protanancus brevirostris	l. P4
IVPP V23486	Protanancus brevirostris	l. P4
IVPP V23482	Protanancus brevirostris	r. P3
IVPP V23480	Protanancus brevirostris	l. p3
IVPP V23479	Protanancus brevirostris	r. p4
IVPP V31300	Protanancus brevirostris	l. p4
IVPP V31280	Protanancus brevirostris	l. M1
IVPP V23467	Protanancus brevirostris	l. M2
IVPP V23472	Protanancus brevirostris	r. dp4
IVPP V23474	Protanancus brevirostris	l. m1
IVPP V31273	Protanancus brevirostris	r. m1
IVPP V23473	Protanancus brevirostris	r. m1
IVPP V23461	Protanancus brevirostris	r. m2
IVPP V23463	Protanancus brevirostris	l. m2
IVPP V23466	Protanancus brevirostris	l. m2
IVPP V23476	Protanancus brevirostris	r. m2
IVPP V23459	Protanancus brevirostris	r. m3
IVPP V23468	Protanancus brevirostris	r. m3
IVPP V23469	Protanancus brevirostris	l. m3
IVPP V23471	Protanancus brevirostris	l. m3
IVPP V23475	Protanancus brevirostris	r. m3
IVPP V17687	Protanancus brevirostris	cranium and mandible
IVPP V20836	Protanancus brevirostris	cranium and mandible
IVPP V20841	Protanancus brevirostris	cranium
IVPP V20835	Protanancus brevirostris	mandible
IVPP V20839	Protanancus brevirostris	mandibular symphysis
IVPP V20840	Protanancus brevirostris	right hemimandible
IVPP V31299	Protanancus brevirostris	right lower tusk
IVPP V20837	Protanancus brevirostris	lower tusk
IVPP V20838	Protanancus brevirostris	paired hemimandibles missing symphysis
IVPP V20842	Protanancus brevirostris	post-cranial bone fragments
HMV 1873	Protanancus brevirostris	l. hemimandible with m2 and m3
HMV 1782-1	Protanancus brevirostris	DI2
HMV 1782-2	Protanancus brevirostris	DI2
HMV 1782-3	Protanancus brevirostris	DI2
IVPP V31276	Protanancus brevirostris	mandibular tusk fragments
IVPP V31282	Protanancus brevirostris	r. m2
IVPP V31274	Protanancus brevirostris	r. metacarpal III
IVPP V31275	Protanancus brevirostris	l. magnum
IVPP V31277	Protanancus brevirostris	l. ulna and radius
IVPP V31278	Protanancus brevirostris	l. humerus
IVPP V31279	Protanancus brevirostris	post-cranial bone fragments
IVPP V23482	Choerolophodon guangheensis	r. P3
IVPP V23464	Choerolophodon guangheensis	l. M1
IVPP V23465	Choerolophodon guangheensis	r. M1
IVPP V23462	Choerolophodon guangheensis	l. M2
IVPP V25029	Choerolophodon guangheensis	r. M2 and M3
IVPP V31269	Choerolophodon guangheensis	l. m1
IVPP V31281	Choerolophodon guangheensis	l. dp4
IVPP V23478	Choerolophodon guangheensis	r. m1
IVPP V23470	Choerolophodon guangheensis	r. m2
IVPP V23477	Choerolophodon guangheensis	l. m3
IVPP V22743	Choerolophodon guangheensis	cranium
IVPP V16785	Choerolophodon guangheensis	cranium
IVPP V16786	Choerolophodon guangheensis	M2
HMV 1774	Choerolophodon guangheensis	r.I2
HMV 1775	Choerolophodon guangheensis	I2*4
HMV 1776	Choerolophodon guangheensis	l. I2
HMV 1777	Choerolophodon guangheensis	l. I2
HMV 1778	Choerolophodon guangheensis	r. I2
HMV 1779	Choerolophodon guangheensis	l. I2
HMV 1780	Choerolophodon guangheensis	r. I2
HMV1822	Choerolophodon guangheensis	r. I2
HMV1861-1	Choerolophodon guangheensis	l. I2
HMV1861-2	Choerolophodon guangheensis	l. I2
HMV1817	Choerolophodon guangheensis	I2*4

### Sheet: Lower Miaoerling (TX1)
Lower Miaoerling Fauna, Tongxin region (TX1) ~17.8–17 Ma
No.	taxa	description
IVPP unnumbered	Miomastodon sp.	p4
IVPP V25395	Gomphotherium cooperi	upper jaw
IVPP V25398	Gomphotherium cooperi	lower tusk
IVPP V28300	Gomphotherium inopinatum	cranium and mandible
IVPP V23212	Choerolophodon guangheensis	cranium
IVPP V31268	Choerolophodon chioticus	mandible
IVPP V23213	Choerolophodon chioticus	cranium and mandible
IVPP V25397	Choerolophodon chioticus	mandibular symphysis
IVPP V23525	Choerolophodon chioticus	hint limb bones	from a broken skeleton
AMNH unnumbered	Choerolophodon chioticus	l. M3
IVPP V23954	Protanancus wimani	cranium and mandible
IVPP V24512	Protanancus wimani	cranium and mandible
IVPP V23956	Protanancus wimani	upper jaw
IVPP V23957	Protanancus wimani	lower jaws
IVPP V25422	Protanancus wimani	lower jaw
IVPP unnumbered	Protanancus wimani	l. m3
IVPP unnumbered	Protanancus wimani	lower tusk
IVPP unnumbered	Protanancus wimani	p3/dp2
IVPP unnumbered	Protanancus wimani	p3/dp2
IVPP unnumbered	Protanancus wimani	DP2
IVPP unnumbered	Protanancus wimani	lower tusk frag.
IVPP unnumbered	Protanancus wimani	DP2

### Sheet: Halamagai (JG1)
Halamagai Fauna, Junggar Basin (JG1), ~16.9–15 Ma
No.	taxa	description
IVPP V26591	Zygolophodon cf. turicensis	DP4
IVPP V26600	Zygolophodon cf. turicensis	M frag.
IVPP V26601	Zygolophodon cf. turicensis	M frag.
IVPP V8586	Zygolophodon cf. turicensis	DP4
IVPP V8585	Zygolophodon cf. turicensis	P4
IVPP V26599	Miomastodon sp.	p4
IVPP unnumbered	Miomastodon sp.	dp4
IVPP V30715	Miomastodon sp.	M3
IVPP unnumbered	Miomastodon sp.	p4
IVPP V8583	Miomastodon sp.	M2-M3
IVPP V8584	Miomastodon sp.	M2-M3
IVPP unnumbered	?Gomphotherium tassyi	M frag.
IVPP unnumbered	?Gomphotherium tassyi	M frag.
IVPP V26596	Gomphotherium steinhemense	m3
IVPP V26594	Gomphotherium steinhemense	M3
IVPP V23283	Gomphotherium steinhemense	m3
IVPP V24891	Gomphotherium steinhemense	M frag.
IVPP unnumbered	Gomphotherium sp.	M frag.
IVPP V26589	Gomphotherium sp.	lower tusk
IVPP unnumbered	Gomphotherium sp.	upper tusk
IVPP V18701	Gomphotherium sp.	m3
IVPP V8568	Gomphotherium sp.	lower tusk
IVPP V8567	Gomphotherium sp.	P4
IVPP V26598	Platybelodon sp.	M3 frag.
IVPP V26593	Platybelodon sp.	M3 frag.
IVPP V26583	Platybelodon sp.	M2
IVPP V26590	Platybelodon sp.	M frag.
IVPP unnumbered	Platybelodon sp.	lower tusk
IVPP V26032	Platybelodon sp.	lower tusk
IVPP unnumbered	Platybelodon sp.	lower tusk
IVPP unnumbered	Platybelodon sp.	lower tusk
IVPP unnumbered	Platybelodon sp.	lower tusk
IVPP unnumbered	Platybelodon sp.	lower tusk
IVPP unnumbered	Platybelodon sp.	lower tusk
IVPP unnumbered	Platybelodon sp.	m. frag
IVPP unnumbered	Platybelodon sp.	M1
IVPP unnumbered	Platybelodon sp.	M3 frag.
IVPP unnumbered	Platybelodon sp.	M2 frag.
IVPP unnumbered	Platybelodon sp.	DP4
IVPP V26031	Protanancus sp.	lower tusk
IVPP V26597.1	Choerolophodon connexum	M frag.
IVPP V26597.2	Choerolophodon connexum	M frag.
IVPP V26597.3	Choerolophodon connexum	M frag.
IVPP V26597.4	Choerolophodon connexum	m frag.
IVPP V26595	Choerolophodon connexum	M3 frag.
IVPP V25082	Choerolophodon connexum	m frag.
IVPP V25051	Choerolophodon connexum	m frag.
IVPP V25027	Choerolophodon connexum	m frag.
IVPP V8575	Choerolophodon connexum	m3
IVPP V26584	Choerolophodon connexum	m2
IVPP V26587	Choerolophodon connexum	m3
IVPP unnumbered	Choerolophodon connexum	m frag.
IVPP unnumbered	Choerolophodon connexum	m2
IVPP unnumbered	Choerolophodon connexum	m3
IVPP V8567	Choerolophodon connexum	mandible
IVPP V8569	Choerolophodon connexum	dp4
IVPP V8573	Choerolophodon connexum	M3
IVPP unnumbered	Choerolophodon connexum	M frag.
IVPP V8576	Choerolophodon connexum	M3
IVPP V8572	Choerolophodon connexum	M3
IVPP V8574	Choerolophodon connexum	M3
IVPP unnumbered	Choerolophodon connexum	M frag.

### Sheet: Kekemaideng (JG2)
Kekemaideng Fauna, Junggar Basin (JG2), ~14.5–14 Ma
No.	taxa	description
IVPP V26586	Gomphotherium tassyi	p4-m2
IVPP V26585	Gomphotherium tassyi	m1
IVPP unnumbered	Gomphotherium tassyi	M2 frag.
IVPP unnumbered	Gomphotherium tassyi	m1
IVPP unnumbered	Platybelodon grangeri	dp3
IVPP V26588	Platybelodon grangeri	M2
IVPP unnumbered	Platybelodon grangeri
IVPP unnumbered	Platybelodon grangeri
IVPP V8581	Platybelodon grangeri	M3
IVPP V26592	Platybelodon grangeri	M1M2
IVPP V8582	Platybelodon grangeri	M3
IVPP V8580	Platybelodon grangeri	m2
IVPP V8579	Platybelodon grangeri	m2
IVPP V25028	Gnathabelodon sp.	M3

### Sheet: Upper Miaoerling (TX3)
Upper Miaoerling Fauna, Tongxin region (TX3), ~14.5–13.5 Ma
No.	taxa	description
IVPP V5584,5585	Miomastodon tongxinensis	m3 and M3
IVPP V26803	Miomastodon tongxinensis	M3
IVPP unnumbered	Miomastodon tongxinensis	DP2
IVPP unnumbered	Gomphotheirum tassyi	m1
IVPP unnumbered	Gomphotheirum tassyi	m1
IVPP unnumbered	Gomphotheirum tassyi	left I2
IVPP V24893	Platybelodon grangeri	cranium and mamdible
IVPP V25421	Platybelodon grangeri	cranium and mamdible
IVPP V25394	Platybelodon grangeri	mandible
IVPP V23948	Platybelodon grangeri	M3
IVPP V23949	Platybelodon grangeri	M3
IVPP V23950	Platybelodon grangeri	upper jaw
IVPP V23951	Platybelodon grangeri	upper jaw
IVPP V23952	Platybelodon grangeri	M3
IVPP V23953	Platybelodon grangeri	M3
IVPP V18961	Platybelodon grangeri	mandible
IVPP V18962	Platybelodon grangeri	hint foot
HMV 1880	Aphanobelodon zhaoi	skeleton
HMV 1919	Aphanobelodon zhaoi	skeleton
HMV 1921	Aphanobelodon zhaoi	skeleton
HMV 1920	Aphanobelodon zhaoi	skeleton
HMV 1918	Aphanobelodon zhaoi	skeleton
HMV 1916	Aphanobelodon zhaoi	skeleton
HMV 1917	Aphanobelodon zhaoi	skeleton
HMV 1912	Aphanobelodon zhaoi	skeleton
HMV 1913	Aphanobelodon zhaoi	skeleton
HMV 1914	Aphanobelodon zhaoi	postcranial skeleton

### Sheet: Zengjia  (LX3)
Zengjia Fauna, Linxia Basin (LX3), ~14.5–14 Ma
No.	taxa	description
HMV 1824	Gomphotherium tassyi	mandible
HMV 0028	Gomphotherium tassyi	cranium
HMV 1805	Gomphotherium tassyi	upper tusk
HMV 1376	Gomphotherium tassyi	upper tusk
HMV 1375	Gomphotherium tassyi	lower tusk
HMV 1806	Gomphotherium tassyi	lower tusk
HMV 0049	Platybelodon grangeri	cranium
HMV 0050	Platybelodon grangeri	cranium
HMV 1837	Platybelodon grangeri	cranium
HMV 0019	Platybelodon grangeri	cranium
HMV 0939	Platybelodon grangeri	cranium+mandible
HMV 0940	Platybelodon grangeri	cranium+mandible
HMV 0045	Platybelodon grangeri	mandible
HMV 0046	Platybelodon grangeri	mandible
HMV 0047	Platybelodon grangeri	mandible
HMV 0048	Platybelodon grangeri	mandible
HMV 0014	Platybelodon grangeri	cranium
HMV 0015	Platybelodon grangeri	cranium
HMV 0016	Platybelodon grangeri	cranium
HMV 0017	Platybelodon grangeri	cranium
HMV 0018	Platybelodon grangeri	cranium
HMV 0020	Platybelodon grangeri	cranium
HMV 0021	Platybelodon grangeri	cranium
HMV 0022	Platybelodon grangeri	cranium
HMV 0023	Platybelodon grangeri	cranium
HMV 0024	Platybelodon grangeri	cranium
HMV 0025	Platybelodon grangeri	cranium
HMV 0026	Platybelodon grangeri	cranium
HMV 0027	Platybelodon grangeri	cranium
HMV 0029	Platybelodon grangeri	mandible
HMV 0040	Platybelodon grangeri	mandible
HMV 0041	Platybelodon grangeri	mandible
HMV 0044	Platybelodon grangeri	mandible
HMV 0030	Platybelodon grangeri	mandible
HMV 0031	Platybelodon grangeri	mandible
HMV 0032	Platybelodon grangeri	mandible
HMV 0033	Platybelodon grangeri	mandible
HMV 0034	Platybelodon grangeri	mandible
HMV 0035	Platybelodon grangeri	mandible
HMV 0036	Platybelodon grangeri	mandible
HMV 0037	Platybelodon grangeri	mandible
HMV 0038	Platybelodon grangeri	mandible
HMV 0039	Platybelodon grangeri	mandible
HMV 0042	Platybelodon grangeri	mandible
HMV 0043	Platybelodon grangeri	mandible
HMV 1830	Platybelodon grangeri	mandible
HMV 1836	Platybelodon grangeri	mandible
HMV 1800	Platybelodon grangeri	upper jaw
HMV 1801	Platybelodon grangeri	upper jaw
HMV 1798	Platybelodon grangeri	hemimandible
HMV 1799	Platybelodon grangeri	m3
HMV 1266	Platybelodon grangeri	upper tusk
HMV 1267	Platybelodon grangeri	upper tusk
HMV 1268	Platybelodon grangeri	upper tusk
HMV 1269	Platybelodon grangeri	upper tusk
HMV 1275	Platybelodon grangeri	lower tusk
HMV 1862	Platybelodon grangeri	lower tusk
HMV 1272	Platybelodon grangeri	lower tusk

### Sheet: Laogou  (LX4)
Laogou Fauna, Linxia Basin (LX4), ~14–12.5 Ma
No.	taxa	description
HMV1808	Miomastodon gobiensis	mandible
IVPP unnumbered	Gomphotherium sp.	dp4
IVPP unnumbered	Gomphotherium sp.	P3
IVPP unnumbered	Gomphotherium sp.	P4
IVPP unnumbered	Gomphotherium sp.	P4
IVPP unnumbered	Gomphotherium sp.	P4
IVPP unnumbered	Gomphotherium sp.	P4
IVPP unnumbered	Gomphotherium sp.	p3
IVPP unnumbered	Gomphotherium sp.	p4
IVPP unnumbered	Gomphotherium sp.	p4
IVPP V28421	Gomphotherium tassyi	M2
HMV 1807	Gomphotherium tassyi	hemimandible
HMV 1801	Gomphotherium tassyi	hemimandible
HMV 1867	Gomphotherium tassyi	lower tusk
HMV 1868	Gomphotherium tassyi	lower tusk
HMV 1869	Gomphotherium tassyi	lower tusk
IVPP unnumbered	Platybelodon grangeri	P3
IVPP unnumbered	Platybelodon grangeri	P3
IVPP unnumbered	Platybelodon grangeri	P3
IVPP unnumbered	Platybelodon grangeri	P3
IVPP unnumbered	Platybelodon grangeri	P4
IVPP unnumbered	Platybelodon grangeri	P4
IVPP unnumbered	Platybelodon grangeri	P4
IVPP unnumbered	Platybelodon grangeri	P4
IVPP unnumbered	Platybelodon grangeri	P4
IVPP unnumbered	Platybelodon grangeri	p4
IVPP unnumbered	Platybelodon grangeri	m3
IVPP unnumbered	Platybelodon grangeri	M3
IVPP unnumbered	Platybelodon grangeri	m1
IVPP unnumbered	Platybelodon grangeri	lower tusk
HMV 1797	Platybelodon grangeri	upper jaw
HMV 1793	Platybelodon grangeri	hemimandible
HMV 1263	Platybelodon grangeri	hemimandible
HMV 1795	Platybelodon grangeri	hemimandible
HMV 1784	Platybelodon grangeri	hemimandible
HMV 1794	Platybelodon grangeri	hemimandible
HMV 1786	Platybelodon grangeri	hemimandible
HMV 1785	Platybelodon grangeri	hemimandible
HMV 1796	Platybelodon grangeri	hemimandible
HMV 1895	Platybelodon grangeri	M2
HMV 1787	Platybelodon grangeri	M3
HMV 1783	Platybelodon grangeri	m3
HMV 1270	Platybelodon grangeri	upper jaw
HMV 1274	Platybelodon grangeri	lower tusk
HMV 1789	Platybelodon grangeri	lower tusk
HMV 1790	Platybelodon grangeri	lower tusk
HMV 1792	Platybelodon grangeri	lower tusk

### Sheet: Hejiagou  (TX4)
Heijiagou Fauna, Tongxin region (TX4), ~13.4–12.7 Ma
No.	taxa	description
IVPP V23941	Gomphotherium tassyi	mandible
IVPP V22780	Gomphotherium tassyi	cranium
IVPP V22781	Gomphotherium tassyi	mandible
IVPP V5576	Gomphotherium tassyi	M2
IVPP V5576	Gomphotherium steinheimense	M2
IVPP V5575	Platybelodon grangeri	paried dp3s+dp4s
IVPP V5577	Platybelodon grangeri	DP4
IVPP V5577	Platybelodon grangeri	DP4
IVPP V5577	Platybelodon grangeri	DP4
IVPP V5578	Platybelodon grangeri	m3
IVPP V5574	Platybelodon grangeri	m1
IVPP V5574	Platybelodon grangeri	m1
IVPP V5574	Platybelodon grangeri	m1
IVPP V5574	Platybelodon grangeri	m2
IVPP V5574	Platybelodon grangeri	m2
IVPP V5576	Platybelodon grangeri	M1
IVPP V5576	Platybelodon grangeri	M1
IVPP V5576	Platybelodon grangeri	M1
IVPP V5576	Platybelodon grangeri	M2
IVPP V5576	Platybelodon grangeri	M2
IVPP V5576	Platybelodon grangeri	M2
IVPP V5576	Platybelodon grangeri	M3
IVPP V5573	Platybelodon grangeri	m3
IVPP V5573	Platybelodon grangeri	m3
IVPP V5578	Platybelodon grangeri	lower tusk

### Sheet: Tunggur Region (TG1–3)
Tunggur Region (TG1–3) ~13.6–11.6 Ma (data from American Museum of Natural Historyhttp://research.amnh.org/paleontology/search.php?_gl=1*1o1152r*_ga*MTkyNzA3MjE0Mi4xNjY1NTQyMzMx*_ga_HS7PJLLHNH*MTY2NTU0MjMzMS4xLjEuMTY2NTU0MjQ1OC4wLjAuMA..)
No.	taxa
FM 26461	Miomastodon gobiensis
FM 26476	Miomastodon gobiensis
AM 26200	Platybelodon grangeri
AM 26201	Platybelodon grangeri
AM 26202	Platybelodon grangeri
AM 26204	Platybelodon grangeri
AM 26206	Platybelodon grangeri
AM 26209	Platybelodon grangeri
AM 26210	Platybelodon grangeri
AM 26211	Platybelodon grangeri
AM 26212	Platybelodon grangeri
AM 26243	Platybelodon grangeri
AM 26260	Platybelodon grangeri
AM 26262	Platybelodon grangeri
AM 26263	Platybelodon grangeri
AM 26264	Platybelodon grangeri
AM 26265	Platybelodon grangeri
AM 26266	Platybelodon grangeri
AM 26267	Platybelodon grangeri
AM 26268	Platybelodon grangeri
AM 26269	Platybelodon grangeri
AM 26270	Platybelodon grangeri
AM 26271	Platybelodon grangeri
AM 26272	Platybelodon grangeri
AM 26273	Platybelodon grangeri
AM 26274	Platybelodon grangeri
AM 26275	Platybelodon grangeri
AM 26277	Platybelodon grangeri
AM 26278	Platybelodon grangeri
AM 26279	Platybelodon grangeri
AM 26280	Platybelodon grangeri
AM 26281	Platybelodon grangeri
AM 26282	Platybelodon grangeri
AM 26283	Platybelodon grangeri
AM 26284	Platybelodon grangeri
AM 26285	Platybelodon grangeri
AM 26286	Platybelodon grangeri
AM 26287	Platybelodon grangeri
AM 26288	Platybelodon grangeri
AM 26289	Platybelodon grangeri
AM 26290	Platybelodon grangeri
AM 26291	Platybelodon grangeri
AM 26292	Platybelodon grangeri
AM 26293	Platybelodon grangeri
AM 26294	Platybelodon grangeri
AM 26295	Platybelodon grangeri
AM 26296	Platybelodon grangeri
AM 26297	Platybelodon grangeri
AM 26298	Platybelodon grangeri
AM 26500	Platybelodon grangeri
AM 26521	Platybelodon grangeri
AM 26526	Platybelodon grangeri
AM 26533	Platybelodon grangeri
AM 26534	Platybelodon grangeri
AM 26537	Platybelodon grangeri
AM 26559	Platybelodon grangeri
AM 26560	Platybelodon grangeri
AM 26561	Platybelodon grangeri
AM 26562	Platybelodon grangeri
AM 26565	Platybelodon grangeri
AM 26568	Platybelodon grangeri
AM 26572	Platybelodon grangeri
AM 26573	Platybelodon grangeri
AM 26574	Platybelodon grangeri
AM 26575	Platybelodon grangeri
AM 26576	Platybelodon grangeri
FM 98976	Platybelodon grangeri
FM 98978	Platybelodon grangeri
FM 101389	Platybelodon grangeri
FM 101390	Platybelodon grangeri
FM 101392	Platybelodon grangeri
FM 101393	Platybelodon grangeri
