## Supplementary material for "Longer mandible or nose? Co-evolution of feeding organs in early elephantiforms": Data: Data S3.xlsx

### Sheet: Junggar Basin
Sample	Specimen	Locality	Fauna	Taxa	δ13C (d13C/12C)	δ18O (d 18O/16O)
XJX1	IVPP unnumbered	Tieersihabahe	Halamagai Fauna	Gomphotherium sp.	-9.18171	-11.3661
XJX2	IVPP V26588	Duolebulejin	Kekemaideng Fauna	Platybelodon grangeri	-7.84926	-9.6577
XJX3	IVPP V26598	Tieersihabahe	Halamagai Fauna	Platybelodon dangheensis	-9.37719	-12.3795
XJX4	IVPP V26591	Tieersihabahe	Halamagai Fauna	Zygolophodon cf. turicensis	-9.4832	-11.4153
XJX5	IVPP V26599	Dingshanyanchi	Halamagai Fauna	Miomastodon sp.	-10.0637	-11.2301
XJX6	IVPP V26600	Tieersihabahe	Halamagai Fauna	Zygolophodon cf. turicensis	-8.59084	-10.6191
XJX7	IVPP V26601	Duolebulejin	Halamagai Fauna	Zygolophodon cf. turicensis	-8.05742	-11.4175
XJX9	IVPP unnumbered	Tieersihabahe	Halamagai Fauna	Choerolophodon connexus	-8.19365	-12
XJX10	IVPP unnumbered	Duolebulejin	Halamagai Fauna	Gomphotherium sp.	-9.97471	-12.1838
XJX11	IVPP V26597.1-4	Botamoyin	Halamagai Fauna	Choerolophodon connexus	-9.20281	-13.2877
XJX12	IVPP V26596	Chibaerwoyi	Halamagai Fauna	Gomphotherium steinhemense	-8.91549	-9.84257
XJX13	IVPP V26594	Duolebulejin	Halamagai Fauna	Choerolophodon connexus	-9.138	-12.0008
XJX14	IVPP V26595	Tieersihabahe	Halamagai Fauna	Choerolophodon connexus	-8.17523	-12.3431
XJX15	IVPP V8576	Tieersihabahe	Halamagai Fauna	Choerolophodon connexus	-10.0539	-11.2852
XJX16	IVPP V25028	Duolebulejin	Kekemaideng Fauna	Choerolophodon connexus	-10.0312	-11.0498
XJX17	IVPP unnumbered	Duolebulejin	Kekemaideng Fauna	Platybelodon grangeri	-6.83319	-12.4261
XJX18	IVPP unnumbered	Duolebulejin	Kekemaideng Fauna	Platybelodon grangeri	-9.01021	-8.44833
XJX19	IVPP V25051	Dingshanyanchi	Halamagai Fauna	Choerolophodon connexus	-8.53967	-10.2197
XJX20	IVPP V25027	Tieersihabahe	Halamagai Fauna	Choerolophodon connexus	-11.4547	-12.1096
XJX21	IVPP V8581	Duolebulejin	Kekemaideng Fauna	Platybelodon grangeri	-5.84508	-12.2098
XJX22	IVPP V8572	Botamoyin	Halamagai Fauna	Choerolophodon connexus	-9.48687	-11.9089
XJX23	IVPP V18701	Duolebulejin	Halamagai Fauna	Gomphotherium sp.	-9.4363	-12.3313
XJX24	IVPP V8575	Tieersihabahe	Halamagai Fauna	Choerolophodon connexus	-10.0793	-9.22285
XJX25	IVPP V8580	Duolebulejin	Halamagai Fauna	Platybelodon dangheensis	-9.06831	-12.518
XJX26	IVPP V8579	Duolebulejin	Halamagai Fauna	Platybelodon dangheensis	-6.6238	-12.4417
XJX27	IVPP V26592	Duolebulejin	Kekemaideng Fauna	Platybelodon grangeri	-10.2046	-10.7408
XJX28	IVPP V26593	Duolebulejin	Halamagai Fauna	Platybelodon dangheensis	-4.90012	-12.3889
XJX29	IVPP V26586	Duolebulejin	Kekemaideng Fauna	Gomphotherium tassyi	-9.83878	-10.6818
XJX30	IVPP V26585	Duolebulejin	Kekemaideng Fauna	Gomphotherium tassyi	-8.2668	-11.2844
XJX31	IVPP V26583	Tieersihabahe	Halamagai Fauna	Platybelodon dangheensis	-9.939	-10.901
XJX32	IVPP V26584	Tieersihabahe	Halamagai Fauna	Choerolophodon connexus	-10.3357	-7.52558
XJX33	IVPP V26587	Chibaerwoyi	Halamagai Fauna	Choerolophodon connexus	-8.73104	-10.3818

### Sheet: Tongxin Region
Sample	Specimen	Locality	Fauna	Taxa	δ13C (d13C/12C)	δ18O (d 18O/16O)
nxx1	IVPP unnumbered	Bianqianggou	Lower Miaoerling Fauna	Protanancus wimani	-10.1332	-5.89266
nxx2	IVPP unnumbered	Maerzuizigou	Upper Miaoerling Fauna	Platybelodon grangeri	-11.7654	-7.74668
nxx3	IVPP unnumbered	Shataigou	Middle Miaoerling Fauna	Platybelodon grangeri	-11.585	-8.32319
nxx4	IVPP V24893	Dingjiaergou	Upper Miaoerling Fauna	Platybelodon grangeri	-8.52813	-6.01988
nxx5	IVPP V24894	Dingjiaergou	Upper Miaoerling Fauna	Platybelodon grangeri	-12.168	-6.6071
nxx6	IVPP V24893	Dingjiaergou	Upper Miaoerling Fauna	Platybelodon grangeri	-8.01914	-6.41952
nxx7	IVPP V23948	Dingjiaergou	Upper Miaoerling Fauna	Platybelodon grangeri	-7.89911	-6.31492
nxx8	IVPP V23949	Dingjiaergou	Upper Miaoerling Fauna	Platybelodon grangeri	-8.76022	-5.81342
nxx9	IVPP V23950	Dingjiaergou	Upper Miaoerling Fauna	Platybelodon grangeri	-9.69746	-7.8
nxx10	IVPP V23952	Dingjiaergou	Upper Miaoerling Fauna	Platybelodon grangeri	-9.22469	-6.4478
nxx11	IVPP V23953	Dingjiaergou	Upper Miaoerling Fauna	Platybelodon tongxinensis	-8.57376	-5.16104
nx3	IVPP V8050	Shataigou	Middle Miaoerling Fauna	Platybelodon tongxinensis	-11.4487	-7.00549
nx4	IVPP V8035	Shataigou	Middle Miaoerling Fauna	Platybelodon tongxinensis	-9.76415	-10.2738
nxx12	IVPP V23457(mandible)	Dingjiaergou	Middle Miaoerling Fauna	Choerolophodon chioticus	-10.6649	-10.1042
nxx13	IVPP V23457(cranium)	Dingjiaergou	Middle Miaoerling Fauna	Choerolophodon chioticus	-9.83928	-7.52201
nxx14	IVPP V23213(mandible)	Dingjiaergou	Lower Miaoerling Fauna	Choerolophodon chioticus	-10.4921	-9.97475
nxx15	IVPP V23213(cranium)	Dingjiaergou	Lower Miaoerling Fauna	Choerolophodon chioticus	-9.68187	-7.351
nxx16	IVPP V23212	Dingjiaergou	Lower Miaoerling Fauna	Choerolophodon chioticus	-9.50951	-10.8631
nxx17	IVPP V23954	Miaoerling	Lower Miaoerling Fauna	Protanancus wimani	-10	-6.11792
nxx18	IVPP V23956	Dingjiaergou	Lower Miaoerling Fauna	Protanancus wimani	-9.19319	-6.14024
nxx19	IVPP V23957	Dingjiaergou	Lower Miaoerling Fauna	Protanancus wimani	-8.43608	-6.83962
nxx20	IVPP V25395	Xiaodiaozui	Lower Miaoerling Fauna	Gomphotherium cooperi	-10.1289	-5.83488

### Sheet: Linxia Basin
Sample	Specimen	Locality	Fauna	Taxa	δ13C (d13C/12C)	δ18O (d 18O/16O)
GSC1	IVPP unnumbered	Hujiagou	Dalanggou Fauna	Choerolophodon guangheensis	-11.6746	-8.9802
GSC2	IVPP V23464	Hujiagou	Dalanggou Fauna	Choerolophodon guangheensis	-9.64509	-12.6243
GSC3	IVPP unnumbered	Hujiagou	Dalanggou Fauna	Choerolophodon guangheensis	-9.60535	-11.0636
GSC4	IVPP V23472	Hujiagou	Dalanggou Fauna	Choerolophodon guangheensis	-9.21588	-11.7396
GSC5	IVPP V23478	Hujiagou	Dalanggou Fauna	Choerolophodon guangheensis	-9.50426	-8.68282
GSC6	IVPP V23462	Hujiagou	Dalanggou Fauna	Choerolophodon guangheensis	-9.18267	-8.23146
GSC7	IVPP V23470	Hujiagou	Dalanggou Fauna	Choerolophodon guangheensis	-9.41276	-8.05002
GSC8	IVPP V23477	Hujiagou	Dalanggou Fauna	Choerolophodon guangheensis	-9.05091	-8.42579
GSC9	IVPP V25029	Hujiagou	Dalanggou Fauna	Choerolophodon guangheensis	-9.356	-9.63553
GSC10	IVPP V25030	Hujiagou	Dalanggou Fauna	Choerolophodon guangheensis	-10.2368	-8.44115
GSCL11	IVPP V23465	Hujiagou	Dalanggou Fauna	Choerolophodon guangheensis	-9.6	-10.7
GSP1	IVPP V23459	Hujiagou	Dalanggou Fauna	Protunancus brevirostris	-9.82953	-10.9359
GSP2	IVPP V23468	Hujiagou	Dalanggou Fauna	Protunancus brevirostris	-9.73476	-12.1682
GSP3	IVPP V23466	Hujiagou	Dalanggou Fauna	Protunancus brevirostris	-9.19754	-12.457
GSP4	IVPP V23474	Hujiagou	Dalanggou Fauna	Protunancus brevirostris	-9.753	-11.1593
GSP5	IVPP V23476	Hujiagou	Dalanggou Fauna	Protunancus brevirostris	-9.83299	-11.4539
GSP6	IVPP unnumbered	Hujiagou	Dalanggou Fauna	Protunancus brevirostris	-10.803	-7.51667
GSP7	IVPP unnumbered	Hujiagou	Dalanggou Fauna	Protunancus brevirostris	-12.1919	-8.46676
GSP8	IVPP V20835	Hujiagou	Dalanggou Fauna	Protunancus brevirostris	-8.93097	-7.29878
GSP9	IVPP V20836	Hujiagou	Dalanggou Fauna	Protunancus brevirostris	-8.46865	-7.77487
GSP10	IVPP V20838	Hujiagou	Dalanggou Fauna	Protunancus brevirostris	-8.60194	-7.07015
GS P/G1	IVPP V23473	Hujiagou	Dalanggou Fauna	Protunancus brevirostris	-9.04918	-9.34259
GS P/G2	IVPP unnumbered	Hujiagou	Dalanggou Fauna	Protunancus brevirostris	-10.3027	-8.50371
GS P/G3	IVPP V23467	Hujiagou	Dalanggou Fauna	Protunancus brevirostris	-9.2973	-9.69246
GS P/G4	IVPP V23458	Hujiagou	Dalanggou Fauna	Gomphotherium inopinatum	-9.37536	-9.74161
GS P/G5	IVPP V23486	Hujiagou	Dalanggou Fauna	Protunancus brevirostris	-9.77297	-10.7382
GSGC1	IVPP V23460	Hujiagou	Dalanggou Fauna	Gomphotherium cf. angustidens	-9.75646	-9.37147
Lg-06		Laogou	Dalanggou Fauna	Platybelodon	-10.1	-8.8	from Wang and Deng, 2005
Lg-07		Laogou	Dalanggou Fauna	Platybelodon	-9.6	-8.7	from Wang and Deng, 2006
Lg-08		Laogou	Dalanggou Fauna	Platybelodon	-8.9	-7.9	from Wang and Deng, 2007
Lg-09		Laogou	Dalanggou Fauna	Platybelodon	-9.2	-7.3	from Wang and Deng, 2008
Lg-10		Laogou	Dalanggou Fauna	Platybelodon	-8.8	-7	from Wang and Deng, 2009

### Sheet: Tunggur Region
Sample	Locality	Fauna	Taxa	δ13C (d13C/12C)	δ18O (d 18O/16O)
Tg-016	Wolf Camp	Tamuqin Fauna	Platybelodon tetralophus	-10.6	-7.7	all the data from Zhang, 2009
Tg-017	Wolf Camp	Tamuqin Fauna	Platybelodon tetralophus	-10.2	-6.5
Tg-018	Wolf Camp	Tamuqin Fauna	Platybelodon tetralophus	-10.4	-7.2
Wc-091	Platybelodon Quarry	Tamuqin Fauna	Platybelodon tetralophus	-9.9	-9.2
Wc-092	Platybelodon Quarry	Tamuqin Fauna	Platybelodon tetralophus	-10.3	-8
Wc-093	Platybelodon Quarry	Tamuqin Fauna	Platybelodon tetralophus	-8.9	-8.8
Wc-094	Platybelodon Quarry	Tamuqin Fauna	Platybelodon tetralophus	-9.7	-8.5
Wc-095	Platybelodon Quarry	Tamuqin Fauna	Platybelodon tetralophus	-9	-3.6
45	Moergen	Moergen Faune	Platybelodon grangeri	-10	-9.7
